# PRMT5-mediated regulatory arginine methylation of RIPK3

**DOI:** 10.1101/2022.08.01.502351

**Authors:** Chanchal Chauhan, Ana Martinez Del Val, Rainer Niedenthal, Jesper Velgaard Olsen, Alexey Kotlyarov, Simon Bekker-Jensen, Matthias Gaestel, Manoj B. Menon

## Abstract

The TNF receptor-interacting protein kinases (RIPK)-1 and 3 are regulators of extrinsic cell death response pathways, where RIPK1 makes the cell-survival or death decisions by associating with distinct complexes mediating survival signaling, caspase activation or RIPK3-dependent necroptotic cell death in a context dependent manner. Using a mass spectrometry-based screen to find new components of the ripoptosome/necrosome, we discovered the protein-arginine methyltransferase (PRMT)-5 as a direct interaction partner of RIPK1. Interestingly, RIPK3 but not RIPK1 was then found a target of PRMT5-mediated symmetric arginine dimethylation. A conserved arginine residue in RIPK3 (R486 in human, R415 in mouse) was identified as the evolutionarily conserved target for PRMT5-mediated symmetric dimethylation and the mutations R486A and R486K in human RIPK3 almost completely abrogated its methylation. Rescue experiments using these non-methylatable mutants of RIPK3 demonstrated PRMT5-mediated RIPK3 methylation to act as an efficient mechanism of RIPK3-mediated feedback control on RIPK1 activity and function. Therefore, this study reveals PRMT5-mediated RIPK3 methylation as a novel modulator of RIPK1-dependent signaling.
