## Supplementary Table S2 for "PRMT5-mediated regulatory arginine methylation of RIPK3"

### Sheet: Supplementary Table S2
Supplementary Table S2: Oligonucleotide sequences used for cloning, mutagenesis, and siRNA mediated knockdown
Sl.No	Names	species	sequence 5' → 3'
	Cloning primers
1	pENTR-FlagRIP1-Fwd	Mouse	CACCGACTACAAAGATGACGATGACAAGGGA
2	pENTR-FlagRIP1-Rev	Mouse	TTAGCTCTGGCTGGCACGAATC
3	FlaghRIP3-AgeI-Fwd	Human	CCG ACC GGT GCC ACC ATG GAC TAC AAA GAT GAC
4	FlaghRIP3-XhoI-Rev	Human	CAC GCT CGA GTT ATT TCC CGC TAT GAT TAT ACC A
5	pENTR-hRIPK3-fwd	Human	CACCATGTCGTGCGTCAAGTTATG
6	pENTR-hRIPK3-rev	Human	TTATTTCCCGCTATGATTATACCAACCCT
	Mutagenesis primers
7	Flag-hRIPK3-486A-Fwd	Human	TCGGGCAAGGGGGCGGGCTTGCAGCAC
8	Flag-hRIPK3-486A-Rev	Human	GTGCTGCAAGCCCGCCCCCTTGCCCGA
9	Flag-hRIPK3-486K-Fwd	Human	TCGGGCAAGGGGAAGGGCTTGCAGCAC
10	Flag-hRIPK3-486K-Rev	Human	GTGCTGCAAGCCCTTCCCCTTGCCCGA
	siRNA sequences
11	siRNA Hs_PRMT5_1	Human	TGCCGTGGTGACGCTAGAGAA
12	siRNA Hs_PRMT5_2	Human	CAGAGATCCTATGATTGACAA
