## Supplementary Table S1 for "PRMT5-mediated regulatory arginine methylation of RIPK3"

### Sheet: Supplementary Table S1
Supplementary Table S1: Mass spectrometry data for the ripoptosome interactome
Protein IDs	Majority protein IDs	Peptide counts (all)	Peptide counts (razor+unique)	Peptide counts (unique)	Protein names	Gene names	Clone A				Clone B				Clone A (normalized to Ripk1 signals)						Clone B (normalized to Ripk1 signals)						Clone A	Clone B
							Control-1	TSZ-1	Control-2	TSZ-2	Control-1	TSZ-1	Control-2	TSZ-2	Control-1	TSZ-1	Control-2	TSZ-2	Control Avge	TSZ Avge	Control-1	TSZ-1	Control-2	TSZ-2	Control Avge	TSZ Avge	TNF+SM+zVAD/control	TNF+SM+zVAD/control
							Intensity L Clone1_1_a	Intensity M Clone1_1_a	Intensity L Clone1_1_b	Intensity M Clone1_1_b	Intensity L Clone10_3_a	Intensity M Clone10_3_a	Intensity L Clone10_3_b	Intensity M Clone10_3_b	Intensity L Clone1_1_a	Intensity M Clone1_1_a	Intensity L Clone1_1_b	Intensity M Clone1_1_b			Intensity L Clone1_1_a	Intensity M Clone1_1_a	Intensity L Clone1_1_b	Intensity M Clone1_1_b
Q8K4L3	Q8K4L3	19	19	19	Supervillin	Svil	13612000	25840000	4808600	2179500	70731000	41992000	31302000	19715000	0.00620957	0.0182654	0.00420553	0.00346409	0.00520755	0.0108647	0.31051	0.908308	0.439277	1.48077	0.374893	1.19454	2.08634	3.18635
Q9WTI7	Q9WTI7	32	32	32	Unconventional myosin-Ic	Myo1c	844600000	977360000	478270000	465780000	65074000	31815000	40550000	41183000	0.385293	0.69086	0.418288	0.740309	0.40179	0.715584	0.285675	0.688175	0.569059	3.09321	0.427367	1.89069	1.78099	4.42405
P13020	P13020	52	52	29	Gelsolin	Gsn	3188200000	3227400000	1678400000	1697800000	493490000	411140000	114730000	125360000	1.4544	2.28133	1.4679	2.69848	1.46115	2.4899	2.16643	8.89317	1.61006	9.41565	1.88825	9.15441	1.70407	4.8481
Q9CQF3	Q9CQF3	4	4	4	Cleavage and polyadenylation specificity factor subunit 5	Nudt21	77692000	39230000	51519000	62964000	5108000	3103400	5855200	1617600	0.0354418	0.0277303	0.0450577	0.100075	0.0402498	0.0639025	0.0224242	0.0671281	0.082169	0.121496	0.0522966	0.0943121	1.58765	1.80341
Q8CIG8	Q8CIG8	36	36	36	Protein arginine N-methyltransferase 5	Prmt5	1262000000	1029300000	504830000	489440000	764240000	695760000	637820000	544220000	0.575704	0.727575	0.441517	0.777914	0.50861	0.752744	3.35502	15.0496	8.95085	40.8758	6.15294	27.9627	1.48	4.54461
Q9JHJ0;Q9JKK7;P49813	Q9JHJ0	28;1;1	28;1;1	28;1;1	Tropomodulin-3	Tmod3	2422200000	1905300000	1867100000	1590200000	897490000	634680000	257460000	187730000	1.10497	1.34679	1.63294	2.52746	1.36895	1.93712	3.93999	13.7285	3.61307	14.1002	3.77653	13.9143	1.41504	3.68442
P47754	P47754	8	8	6	F-actin-capping protein subunit alpha-2	Capza2	539680000	318740000	134620000	177430000	207500000	131640000	90183000	58061000	0.246193	0.225306	0.117737	0.282006	0.181965	0.253656	0.910927	2.84744	1.26558	4.3609	1.08826	3.60417	1.39398	3.31188
Q99J09	Q99J09	18	18	18	Methylosome protein 50	Wdr77	592420000	515300000	864800000	660110000	227470000	220320000	79879000	87432000	0.270252	0.364247	0.756341	1.04918	0.513297	0.706711	0.998595	4.76563	1.12098	6.56692	1.05979	5.66628	1.37681	5.34661
P55937	P55937	9	9	9	Golgin subfamily A member 3	Golga3	3312400	2501000	854560	598840	10621000	8508000	6962500	5821300	0.00151106	0.00176787	0.000747385	0.000951794	0.00112922	0.00135983	0.0466263	0.184032	0.0977083	0.437231	0.0721673	0.310632	1.20422	4.30433
Q8BGD9	Q8BGD9	47	47	47	Eukaryotic translation initiation factor 4B	Eif4b	5748600000	4014400000	3431800000	2447700000	1075500000	923940000	239320000	139510000	2.62242	2.83763	3.0014	3.89036	2.81191	3.364	4.72145	19.9853	3.3585	10.4784	4.03998	15.2319	1.19634	3.77029
Q6KCD5	Q6KCD5	1	1	1	Nipped-B-like protein	Nipbl	557700000	415780000	148210000	102140000	28672000	15220000	64117000	16974000	0.254414	0.2939	0.129622	0.162341	0.192018	0.22812	0.12587	0.329216	0.899787	1.2749	0.512829	0.802057	1.18802	1.56399
P36993	P36993	29	29	24	Protein phosphatase 1B	Ppm1b	1807400000	1200300000	1275300000	909550000	718350000	561520000	118540000	92934000	0.824506	0.848448	1.11536	1.44563	0.969932	1.14704	3.15356	12.146	1.66353	6.98017	2.40855	9.56307	1.1826	3.97047
Q569Z6	Q569Z6	18	18	18	Thyroid hormone receptor-associated protein 3	Thrap3	211600000	165680000	126960000	80566000	66665000	66641000	33188000	12811000	0.0965284	0.117113	0.111037	0.128051	0.103783	0.122582	0.29266	1.44148	0.465744	0.96222	0.379202	1.20185	1.18114	3.16942
P63260	P63260	58	58	3	Actin, cytoplasmic 2;Actin, cytoplasmic 2, N-terminally processed	Actg1	62724000000	42243000000	42108000000	27958000000	25799000000	17886000000	10476000000	7530200000	28.6137	29.86	36.827	44.4363	32.7203	37.1482	113.258	386.883	147.015	565.585	130.136	476.234	1.13532	3.6595
Q91VJ4	Q91VJ4	21	21	16	Serine/threonine-protein kinase 38	Stk38	273460000	189310000	122240000	81138000	78725000	44826000	13641000	10738000	0.124748	0.133816	0.106909	0.12896	0.115829	0.131388	0.345603	0.969609	0.191431	0.806519	0.268517	0.888064	1.13433	3.30729
E0CYQ0	E0CYQ0	6	6	6		Kctd17	171010000	116360000	82976000	55650000	78024000	46448000	23745000	11412000	0.078012	0.0822507	0.0725695	0.0884499	0.0752907	0.0853503	0.342526	1.00469	0.333226	0.857143	0.337876	0.930918	1.13361	2.75521
Q9ERG0	Q9ERG0	17	17	17	LIM domain and actin-binding protein 1	Lima1	353590000	220770000	230810000	155730000	22398000	10806000	6529600	6632500	0.161302	0.156054	0.201863	0.247517	0.181582	0.201785	0.0983274	0.233739	0.0916332	0.49816	0.0949803	0.36595	1.11126	3.8529
Q3V3R1	Q3V3R1	70	70	68	Monofunctional C1-tetrahydrofolate synthase, mitochondrial	Mthfd1l	6724300000	4082500000	3799300000	2399400000	361660000	232450000	155130000	84993000	3.06752	2.88577	3.32281	3.8136	3.19516	3.34968	1.58769	5.02801	2.17702	6.38373	1.88235	5.70587	1.04836	3.03124
Q8CG19	Q8CG19	23	23	23	Latent-transforming growth factor beta-binding protein 1	Ltbp1	127140000	67927000	73916000	50310000	104560000	80335000	46535000	19438000	0.0579992	0.0480151	0.0646458	0.0799625	0.0613225	0.0639888	0.459019	1.73769	0.653049	1.45997	0.556034	1.59883	1.04348	2.87541
P47757	P47757	8	8	8	F-actin-capping protein subunit beta	Capzb	341460000	201750000	168460000	101420000	127430000	79530000	72489000	44593000	0.155768	0.14261	0.147333	0.161196	0.15155	0.151903	0.559419	1.72027	1.01728	3.34933	0.788347	2.5348	1.00233	3.21534
Q60855	Q60855	34	34	34	Receptor-interacting serine/threonine-protein kinase 1	Ripk1	2192100000	1414700000	1143400000	629170000	227790000	46231000	71258000	13314000	1	1	1	1	1	1	1	1	1	1	1	1	1	1
Q9JJ28	Q9JJ28	52	52	52	Protein flightless-1 homolog	Flii	1348400000	799410000	381570000	239660000	1737100000	962610000	610860000	357500000	0.615118	0.565074	0.333715	0.380915	0.474417	0.472994	7.62588	20.8217	8.57251	26.8514	8.0992	23.8366	0.997002	2.94308
Q62167;P16381	Q62167;P16381	19;13	19;13	9;3	ATP-dependent RNA helicase DDX3X;Putative ATP-dependent RNA helicase Pl10	Ddx3x;D1Pas1	244330000	157850000	119180000	63444000	19014000	8490500	6761400	8162900	0.111459	0.111578	0.104233	0.100838	0.107846	0.106208	0.0834716	0.183654	0.0948862	0.613107	0.0891789	0.39838	0.98481	4.4672
Q3UZ39	Q3UZ39	22	22	21	Leucine-rich repeat flightless-interacting protein 1	Lrrfip1	960600000	560280000	494210000	288560000	663070000	336030000	278850000	136690000	0.43821	0.396042	0.432228	0.458636	0.435219	0.427339	2.91088	7.2685	3.91324	10.2666	3.41206	8.76757	0.981893	2.56958
Q9WUM4;Q920M5	Q9WUM4	22;1	22;1	21;1	Coronin-1C	Coro1c	571630000	346760000	284770000	155830000	214690000	148850000	49068000	31202000	0.260768	0.245112	0.249055	0.247676	0.254912	0.246394	0.942491	3.2197	0.688596	2.34355	0.815544	2.78162	0.966584	3.41076
P62141	P62141	3	2	2	Serine/threonine-protein phosphatase PP1-beta catalytic subunit	Ppp1cb	49671000	28531000	9374800	6036600	13306000	2554000	9352200	4342000	0.0226591	0.0201675	0.00819906	0.00959455	0.0154291	0.014881	0.0584135	0.0552443	0.131244	0.326123	0.0948288	0.190684	0.96448	2.01082
Q8VC57	Q8VC57	11	11	11	BTB/POZ domain-containing protein KCTD5	Kctd5	381970000	173530000	145950000	103830000	107570000	60232000	40207000	32566000	0.174248	0.122662	0.127646	0.165027	0.150947	0.143844	0.472233	1.30285	0.564245	2.446	0.518239	1.87442	0.952947	3.61691
Q62261;Q68FG2	Q62261	42;1	42;1	42;1	Spectrin beta chain, non-erythrocytic 1	Sptbn1	157130000	86208000	28453000	19003000	93673000	94105000	73978000	63216000	0.0716801	0.0609373	0.0248846	0.0302033	0.0482823	0.0455703	0.411225	2.03554	1.03817	4.74808	0.724698	3.39181	0.943829	4.68031
P47753	P47753	8	6	6	F-actin-capping protein subunit alpha-1	Capza1	462180000	295050000	212370000	88834000	73510000	36110000	66864000	19962000	0.210839	0.20856	0.185736	0.141192	0.198287	0.174876	0.32271	0.781078	0.938337	1.49932	0.630523	1.1402	0.881934	1.80834
Q9CQ13	Q9CQ13	3	3	3	Coordinator of PRMT5 and differentiation stimulator	Coprs	11588000	6331300	40037000	18509000	10476000	8339100	10569000	6877600	0.00528626	0.00447537	0.0350157	0.0294181	0.020151	0.0169467	0.0459897	0.180379	0.14832	0.516569	0.097155	0.348474	0.840988	3.58679
P21107	P21107	21	4	4	Tropomyosin alpha-3 chain	Tpm3	217770000	108630000	87278000	44234000	49534000	24563000	53963000	29996000	0.0993431	0.0767866	0.076332	0.0703053	0.0878375	0.073546	0.217455	0.53131	0.75729	2.25297	0.487373	1.39214	0.837295	2.85642
Q9WUM3	Q9WUM3	12	12	12	Coronin-1B	Coro1b	213080000	118250000	71752000	31176000	41882000	19657000	6782300	1858200	0.0972036	0.0835866	0.0627532	0.049551	0.0799784	0.0665688	0.183862	0.425191	0.0951795	0.139567	0.139521	0.282379	0.832335	2.02392
Q9DBR7	Q9DBR7	4	4	4	Protein phosphatase 1 regulatory subunit 12A	Ppp1r12a	60553000	30223000	48419000	21931000	9511000	2509300	5877800	2054900	0.0276233	0.0213635	0.0423465	0.034857	0.0349849	0.0281103	0.0417534	0.0542774	0.0824862	0.154341	0.0621198	0.104309	0.803498	1.67917
P62702;V9GWY0	P62702;V9GWY0	20;10	20;10	20;10	40S ribosomal protein S4, X isoform;40S ribosomal protein S4	Rps4x;Gm15013	624020000	270090000	246110000	127940000	265780000	94142000	99463000	40598000	0.284668	0.190917	0.215244	0.203347	0.249956	0.197132	1.16678	2.03634	1.39582	3.04927	1.2813	2.54281	0.788667	1.98456
P62960;Q9Z2C8	P62960	6;1	6;1	4;0	Nuclease-sensitive element-binding protein 1	Ybx1	94250000	23421000	107150000	56566000	4870000	2906700	22181000	10289000	0.0429953	0.0165555	0.0937117	0.0899057	0.0683535	0.0532306	0.0213793	0.0628734	0.311277	0.772796	0.166328	0.417834	0.778754	2.51211
P29341;Q9D4E6;Q8C7D3;A2A5N3	P29341	32;15;3;2	32;15;3;2	19;6;3;1	Polyadenylate-binding protein 1	Pabpc1	1411200000	554610000	985340000	451750000	36456000	5091400	5419100	3210400	0.643766	0.392034	0.861763	0.718009	0.752765	0.555022	0.160042	0.11013	0.076049	0.24113	0.118046	0.17563	0.737311	1.48781
Q8K019	Q8K019	18	18	18	Bcl-2-associated transcription factor 1	Bclaf1	69098000	27221000	15010000	8348600	26296000	22248000	11032000	9202300	0.0315214	0.0192415	0.0131275	0.0132692	0.0223244	0.0162554	0.11544	0.481236	0.154818	0.691175	0.135129	0.586205	0.728143	4.33813
E9QA15;REV__Q8BSS9;REV__B2RXQ2	E9QA15	34;1;1	34;1;1	34;1;1		Cald1	2931900000	1157700000	1886200000	842850000	235550000	111320000	13472000	7998000	1.33748	0.818336	1.64964	1.33962	1.49356	1.07898	1.03407	2.40791	0.189059	0.600721	0.611563	1.50431	0.722419	2.45979
D3Z2H9	D3Z2H9	30	30	13		Tpm3-rs7	2201800000	1017300000	1398600000	557270000	615560000	367890000	508480000	291490000	1.00442	0.719092	1.22319	0.885722	1.11381	0.802407	2.70231	7.95765	7.13576	21.8935	4.91904	14.9256	0.720417	3.03425
P16546	P16546	49	49	49	Spectrin alpha chain, non-erythrocytic 1	Sptan1	146540000	62538000	15330000	8256500	77921000	43238000	28407000	17760000	0.0668491	0.0442058	0.0134074	0.0131228	0.0401283	0.0286643	0.342074	0.93526	0.39865	1.33393	0.370362	1.1346	0.714318	3.06348
Q8VDD5;REV__E9PV98;REV__Q8BX05;REV__B2RW38	Q8VDD5	113;1;1;1	113;1;1;1	100;0;0;0	Myosin-9	Myh9	1266000000	534150000	287940000	131170000	768850000	326480000	271070000	126620000	0.577528	0.377571	0.251828	0.208481	0.414678	0.293026	3.37526	7.06193	3.80406	9.51029	3.58966	8.28611	0.706635	2.30833
Q8VEK3	Q8VEK3	18	18	18	Heterogeneous nuclear ribonucleoprotein U	Hnrnpu	613200000	257050000	517030000	201150000	127720000	53540000	54841000	23926000	0.279732	0.181699	0.452186	0.319707	0.365959	0.250703	0.560692	1.1581	0.769612	1.79706	0.665152	1.47758	0.685058	2.22141
P09405	P09405	33	33	33	Nucleolin	Ncl	1592500000	645100000	976010000	372280000	138420000	46807000	47119000	14270000	0.726472	0.455998	0.853603	0.5917	0.790038	0.523849	0.607665	1.01246	0.661245	1.0718	0.634455	1.04213	0.663068	1.64256
Q8BTM8	Q8BTM8	132	132	128	Filamin-A	Flna	2300200000	891970000	674420000	284190000	1617100000	849620000	958040000	519150000	1.04931	0.630501	0.589837	0.45169	0.819575	0.541096	7.09908	18.3777	13.4447	38.9928	10.2719	28.6853	0.660215	2.7926
P27659;E9PWZ3	P27659	12;3	12;3	12;3	60S ribosomal protein L3	Rpl3	89214000	35301000	169730000	60288000	81550000	25402000	11060000	2544700	0.040698	0.024953	0.148443	0.0958215	0.0945706	0.0603872	0.358005	0.549458	0.155211	0.19113	0.256608	0.370294	0.638541	1.44303
Q8CCF0	Q8CCF0	17	17	17	U4/U6 small nuclear ribonucleoprotein Prp31	Prpf31	206950000	82003000	56895000	21073000	24356000	15793000	5468600	4090500	0.0944072	0.0579649	0.0497595	0.0334933	0.0720833	0.0457291	0.106923	0.341611	0.0767437	0.307233	0.0918334	0.324422	0.634393	3.53272
P20029	P20029	34	32	32	78 kDa glucose-regulated protein	Hspa5	1723200000	603880000	938220000	369770000	20742000	3182700	38883000	2013300	0.786096	0.426861	0.820553	0.587711	0.803324	0.507286	0.0910576	0.0688434	0.545665	0.151217	0.318361	0.11003	0.631483	0.345614
Q61879	Q61879	39	30	28	Myosin-10	Myh10	93356000	36066000	5595600	2685000	50338000	11144000	62933000	24156000	0.0425875	0.0254937	0.00489383	0.00426753	0.0237406	0.0148806	0.220984	0.24105	0.883171	1.81433	0.552078	1.02769	0.6268	1.8615
P48678	P48678	30	30	30	Prelamin-A/C;Lamin-A/C	Lmna	429750000	152330000	190320000	73905000	2346600	706570	1976400	677070	0.196045	0.107677	0.166451	0.117464	0.181248	0.11257	0.0103016	0.0152835	0.0277358	0.050854	0.0190187	0.0330687	0.621085	1.73875
Q922F4	Q922F4	17	7	6	Tubulin beta-6 chain	Tubb6	328460000	111820000	142350000	57125000	72820000	29051000	13308000	2800200	0.149838	0.0790415	0.124497	0.0907942	0.137168	0.0849179	0.31968	0.628388	0.186758	0.21032	0.253219	0.419354	0.619081	1.65609
P68372;Q9D6F9	P68372;Q9D6F9	29;19	7;4	5;3	Tubulin beta-4B chain;Tubulin beta-4A chain	Tubb4b;Tubb4a	739230000	271350000	395430000	140830000	119410000	40492000	21343000	7777700	0.337225	0.191807	0.345837	0.223835	0.341531	0.207821	0.524211	0.875863	0.299517	0.584175	0.411864	0.730019	0.608499	1.77247
Q9QXS1	Q9QXS1	153	153	152	Plectin	Plec	530570000	202230000	111580000	37499000	630520000	229760000	356310000	136040000	0.242037	0.142949	0.0975861	0.0596007	0.169812	0.101275	2.76799	4.96983	5.00028	10.2178	3.88413	7.59382	0.596395	1.95509
P47911	P47911	15	15	15	60S ribosomal protein L6	Rpl6	1046200000	382870000	643200000	218480000	282800000	103800000	126400000	52878000	0.477259	0.270637	0.562533	0.347251	0.519896	0.308944	1.24149	2.24525	1.77384	3.97161	1.50767	3.10843	0.594242	2.06175
P61979	P61979	26	26	26	Heterogeneous nuclear ribonucleoprotein K	Hnrnpk	730480000	240820000	289960000	111530000	45407000	18046000	13874000	2287100	0.333233	0.170227	0.253595	0.177265	0.293414	0.173746	0.199337	0.390344	0.194701	0.171782	0.197019	0.281063	0.592154	1.42658
Q9D0E1;Q91VC4	Q9D0E1	24;1	24;1	24;1	Heterogeneous nuclear ribonucleoprotein M	Hnrnpm	459180000	150770000	328610000	117960000	15734000	8896500	4160100	2698900	0.20947	0.106574	0.287397	0.187485	0.248434	0.147029	0.0690724	0.192436	0.0583808	0.202711	0.0637266	0.197574	0.591826	3.10033
Q9CR57	Q9CR57	11	11	11	60S ribosomal protein L14	Rpl14	393030000	152700000	272060000	85611000	123810000	52559000	75714000	35148000	0.179294	0.107938	0.237939	0.13607	0.208617	0.122004	0.543527	1.13688	1.06253	2.63993	0.80303	1.8884	0.584823	2.3516
P47963	P47963	14	14	14	60S ribosomal protein L13	Rpl13	616590000	209900000	359330000	125600000	286250000	118910000	104750000	45969000	0.281278	0.148371	0.314264	0.199628	0.297771	0.173999	1.25664	2.57208	1.47001	3.45268	1.36333	3.01238	0.584339	2.20958
P62754	P62754	15	15	15	40S ribosomal protein S6	Rps6	411330000	123180000	209990000	79470000	124250000	63716000	36073000	25458000	0.187642	0.0870715	0.183654	0.126309	0.185648	0.10669	0.545459	1.37821	0.506231	1.91212	0.525845	1.64517	0.574692	3.12862
Q8BP67;F6RSK3	Q8BP67	8;2	8;2	8;2	60S ribosomal protein L24	Rpl24	226500000	48007000	99421000	46035000	62367000	27473000	26156000	10990000	0.103326	0.0339344	0.0869521	0.0731678	0.0951388	0.0535511	0.273792	0.594255	0.367061	0.825447	0.320426	0.709851	0.562873	2.21533
Q9D8E6	Q9D8E6	18	18	18	60S ribosomal protein L4	Rpl4	238260000	66577000	177710000	63721000	162390000	57571000	17771000	6430700	0.10869	0.0470609	0.155422	0.101278	0.132056	0.0741694	0.712893	1.24529	0.24939	0.483003	0.481141	0.864146	0.561649	1.79603
P47915;F6QL70;W4VSN7	P47915;F6QL70;W4VSN7	8;7;5	8;7;5	8;7;5	60S ribosomal protein L29	Rpl29;Gm17669;Gm3550	38855000	13074000	14175000	4635400	92345000	36590000	59651000	24206000	0.017725	0.00924154	0.0123972	0.00736748	0.0150611	0.00830451	0.405395	0.79146	0.837113	1.81809	0.621254	1.30477	0.551387	2.10022
Q6ZQ58	Q6ZQ58	4	4	4	La-related protein 1	Larp1	7403400	3562800	3820700	734610	5931000	691030	8721400	2379100	0.00337731	0.00251841	0.00334153	0.00116759	0.00335942	0.001843	0.0260371	0.0149473	0.122392	0.178692	0.0742145	0.0968195	0.548607	1.30459
Q9D8Y0;Q9D4J1	Q9D8Y0	14;1	14;1	14;1	EF-hand domain-containing protein D2	Efhd2	516640000	167020000	214870000	71734000	106610000	7131500	80468000	1693800	0.235683	0.11806	0.187922	0.114014	0.211802	0.116037	0.468019	0.154258	1.12925	0.127219	0.798634	0.140739	0.547855	0.176224
P53026	P53026	13	13	13	60S ribosomal protein L10a	Rpl10a	1202000000	382850000	672860000	220780000	99918000	39432000	65023000	31328000	0.548333	0.270623	0.588473	0.350907	0.568403	0.310765	0.438641	0.852934	0.912501	2.35301	0.675571	1.60297	0.546733	2.37277
P48036	P48036	24	24	24	Annexin A5	Anxa5	1376800000	499410000	779800000	228420000	384170000	47805000	142060000	6304900	0.628074	0.353015	0.682001	0.36305	0.655037	0.358032	1.68651	1.03405	1.9936	0.473554	1.84006	0.7538	0.546583	0.409662
Q6IRU2	Q6IRU2	16	13	13	Tropomyosin alpha-4 chain	Tpm4	793540000	283390000	430390000	127900000	96757000	30549000	39009000	10222000	0.362	0.200318	0.376412	0.203284	0.369206	0.201801	0.424764	0.66079	0.547433	0.767763	0.486099	0.714277	0.54658	1.46941
Q6NZJ6	Q6NZJ6	7	7	7	Eukaryotic translation initiation factor 4 gamma 1	Eif4g1	34066000	10257000	7436100	2904200	40080000	16934000	17338000	13037000	0.0155403	0.0072503	0.0065035	0.00461592	0.0110219	0.00593311	0.175952	0.366291	0.243313	0.979195	0.209632	0.672743	0.538301	3.20916
P99024	P99024	31	31	7	Tubulin beta-5 chain	Tubb5	5408900000	1826800000	2136600000	641100000	771500000	416960000	251090000	132660000	2.46745	1.2913	1.86864	1.01896	2.16804	1.15513	3.38689	9.01906	3.52367	9.96395	3.45528	9.4915	0.532798	2.74695
Q8VIJ6	Q8VIJ6	17	17	16	Splicing factor, proline- and glutamine-rich	Sfpq	453980000	122830000	166960000	63651000	8253600	2640200	4900200	2094400	0.207098	0.0868241	0.146021	0.101167	0.176559	0.0939953	0.0362334	0.0571089	0.068767	0.157308	0.0525002	0.107208	0.532372	2.04206
Q8VEM8	Q8VEM8	9	9	9	Phosphate carrier protein, mitochondrial	Slc25a3	205070000	71115000	101200000	28841000	71701000	25322000	49935000	24068000	0.0935496	0.0502686	0.088508	0.0458398	0.0910288	0.0480542	0.314768	0.547728	0.700763	1.80772	0.507766	1.17772	0.527901	2.31942
P19253;A0A1B0GS68;A0A140T8K2	P19253;A0A1B0GS68	7;6;1	7;6;1	7;6;1	60S ribosomal protein L13a	Rpl13a	204720000	45733000	115720000	43982000	93732000	34766000	38514000	17458000	0.0933899	0.032327	0.101207	0.0699048	0.0972984	0.0511159	0.411484	0.752006	0.540487	1.31125	0.475985	1.03163	0.525352	2.16735
P62908	P62908	18	18	18	40S ribosomal protein S3	Rps3	834560000	248800000	352750000	114070000	41116000	6566300	33082000	2071900	0.380713	0.175868	0.30851	0.181302	0.344611	0.178585	0.1805	0.142032	0.464257	0.155618	0.322378	0.148825	0.518222	0.461648
O08583;Q9JJW6	O08583;Q9JJW6	5;3	5;3	5;3	THO complex subunit 4;Aly/REF export factor 2	Alyref;Alyref2	161450000	45698000	88820000	27654000	16081000	1598100	5335900	1834500	0.0736508	0.0323023	0.0776806	0.0439531	0.0756657	0.0381277	0.0705957	0.0345677	0.0748814	0.137787	0.0727386	0.0861775	0.503897	1.18476
P14148	P14148	16	16	16	60S ribosomal protein L7	Rpl7	308300000	80477000	141850000	47061000	67228000	27413000	43409000	19918000	0.140641	0.0568863	0.12406	0.0747985	0.132351	0.0658424	0.295131	0.592957	0.609181	1.49602	0.452156	1.04449	0.497485	2.31002
P05213;A0A2R8VHF3;Q3UX10	P05213	30;13;2	30;13;2	0;0;0	Tubulin alpha-1B chain	Tuba1b	2942300000	876020000	1486800000	410260000	833760000	399510000	106350000	45165000	1.34223	0.619227	1.30033	0.652065	1.32128	0.635646	3.66021	8.6416	1.49246	3.39229	2.57634	6.01695	0.481083	2.33547
P12970;V9GX35	P12970	19;5	19;5	19;5	60S ribosomal protein L7a	Rpl7a	615210000	201980000	305540000	72012000	124310000	41065000	104990000	36544000	0.280649	0.142772	0.267221	0.114456	0.273935	0.128614	0.545722	0.888257	1.47338	2.74478	1.00955	1.81652	0.469506	1.79933
P62281	P62281	10	10	10	40S ribosomal protein S11	Rps11	237060000	68599000	89057000	23908000	30148000	2453200	7898900	1519100	0.108143	0.0484901	0.0778879	0.0379993	0.0930154	0.0432447	0.13235	0.053064	0.110849	0.114098	0.1216	0.083581	0.46492	0.687345
P62242	P62242	13	13	13	40S ribosomal protein S8	Rps8	539040000	183260000	256180000	55876000	57016000	23555000	56787000	26188000	0.245901	0.12954	0.224051	0.0888091	0.234976	0.109174	0.250301	0.509507	0.796921	1.96695	0.523611	1.23823	0.464619	2.36479
P35700	P35700	11	11	10	Peroxiredoxin-1	Prdx1	1083500000	341120000	523990000	120840000	139810000	23614000	103390000	14558000	0.494275	0.241125	0.458274	0.192063	0.476274	0.216594	0.613767	0.510783	1.45092	1.09344	1.03235	0.802109	0.454767	0.776977
Q8VHX6	Q8VHX6	44	41	41	Filamin-C	Flnc	275250000	84373000	90528000	20964000	104460000	25031000	74732000	20071000	0.125565	0.0596402	0.0791744	0.0333201	0.102369	0.0464801	0.45858	0.541433	1.04875	1.50751	0.753666	1.02447	0.454043	1.35932
Q7TPV4	Q7TPV4	11	11	11	Myb-binding protein 1A	Mybbp1a	18655000	8464100	8909600	881840	24964000	8573800	21877000	9593400	0.0085101	0.00598296	0.0077922	0.00140159	0.00815115	0.00369228	0.109592	0.185456	0.307011	0.72055	0.208302	0.453003	0.452976	2.17474
E9Q616	E9Q616	63	63	63		Ahnak	706970000	198460000	47646000	14031000	546630000	80583000	107590000	8909400	0.322508	0.140284	0.0416705	0.0223008	0.182089	0.0812925	2.39971	1.74305	1.50987	0.669175	1.95479	1.20611	0.446443	0.617005
P38647	P38647	26	26	26	Stress-70 protein, mitochondrial	Hspa9	1250500000	301260000	338100000	99163000	45195000	3817300	43179000	1216500	0.570458	0.21295	0.295697	0.157609	0.433077	0.185279	0.198406	0.0825701	0.605953	0.09137	0.40218	0.0869701	0.427821	0.216247
P10126;P62631	P10126;P62631	22;11	22;11	22;11	Elongation factor 1-alpha 1;Elongation factor 1-alpha 2	Eef1a1;Eef1a2	2103400000	497750000	1505100000	380820000	120180000	19390000	125460000	17324000	0.959537	0.351841	1.31634	0.605274	1.13794	0.478557	0.527591	0.419416	1.76064	1.30119	1.14412	0.860301	0.420548	0.751934
P43276	P43276	8	5	5	Histone H1.5	Hist1h1b	33490000	4842600	30827000	8849600	23042000	6096000	13083000	2281300	0.0152776	0.00342306	0.0269608	0.0140655	0.0211192	0.00874429	0.101155	0.13186	0.1836	0.171346	0.142378	0.151603	0.414044	1.06479
P20152;P31001;P15331;P46660;P08553;P08551	P20152	47;4;4;2;2;1	47;4;4;2;2;1	44;2;3;1;1;0	Vimentin	Vim	1141000000	291430000	630980000	140140000	132960000	23418000	27282000	8779100	0.520505	0.206001	0.551845	0.222738	0.536175	0.21437	0.583696	0.506543	0.382862	0.659389	0.483279	0.582966	0.399812	1.20627
P62259	P62259	12	10	10	14-3-3 protein epsilon	Ywhae	615510000	141860000	245490000	58446000	118490000	13343000	75730000	10713000	0.280786	0.100276	0.214702	0.0928938	0.247744	0.0965847	0.520172	0.288616	1.06276	0.804642	0.791465	0.546629	0.389858	0.690654
P63017;P17156	P63017	40;11	40;11	35;7	Heat shock cognate 71 kDa protein	Hspa8	2486200000	605940000	1043600000	230010000	225560000	18329000	127950000	7903500	1.13416	0.428317	0.912716	0.365577	1.02344	0.396947	0.99021	0.396466	1.79559	0.593623	1.3929	0.495044	0.387856	0.355406
Q61656	Q61656	13	13	10	Probable ATP-dependent RNA helicase DDX5	Ddx5	274960000	35542000	137100000	41150000	23681000	4784600	1612200	613900	0.125432	0.0251233	0.119906	0.0654036	0.122669	0.0452635	0.10396	0.103493	0.0226248	0.0461094	0.0632923	0.0748013	0.368989	1.18184
P23116	P23116	15	15	15	Eukaryotic translation initiation factor 3 subunit A	Eif3a	47503000	10313000	1168700	559370	26982000	483300	1430900	847120	0.0216701	0.00728988	0.00102213	0.00088906	0.0113461	0.00408947	0.118451	0.010454	0.0200806	0.0636263	0.0692659	0.0370401	0.36043	0.534753
Q8JZQ9	Q8JZQ9	7	7	7	Eukaryotic translation initiation factor 3 subunit B	Eif3b	96350000	17466000	82731000	17943000	2383300	511680	1821500	586720	0.0439533	0.0123461	0.0723553	0.0285185	0.0581543	0.0204323	0.0104627	0.0110679	0.025562	0.0440679	0.0180124	0.0275679	0.351347	1.5305
B2RXM2;Q8BG05	B2RXM2;Q8BG05	6;4	6;4	6;4	Heterogeneous nuclear ribonucleoprotein A3	Gm6793;Hnrnpa3	109810000	19567000	61597000	14201000	14604000	6644800	13095000	3401500	0.0500935	0.0138312	0.0538718	0.022571	0.0519827	0.0182011	0.0641117	0.14373	0.183769	0.255483	0.12394	0.199607	0.350138	1.61051
P57780;O88990;Q9JI91	P57780	53;8;6	53;8;6	35;0;0	Alpha-actinin-4	Actn4	2365400000	430500000	1243700000	285240000	44391000	6643500	26318000	6090600	1.07906	0.304305	1.08772	0.453359	1.08339	0.378832	0.194877	0.143702	0.369334	0.457458	0.282105	0.30058	0.349673	1.06549
P17751	P17751	13	13	13	Triosephosphate isomerase	Tpi1	368540000	75611000	216290000	44865000	81168000	775160	61060000	4569900	0.168122	0.0534467	0.189164	0.0713082	0.178643	0.0623774	0.356328	0.0167671	0.856886	0.34324	0.606607	0.180004	0.349174	0.296738
P25444;D3Z536	P25444	11;4	11;4	11;4	40S ribosomal protein S2	Rps2	274070000	50053000	123040000	28197000	51127000	25994000	30170000	16550000	0.125026	0.0353806	0.107609	0.0448162	0.116318	0.0400984	0.224448	0.562263	0.423391	1.24305	0.32392	0.902658	0.344732	2.78667
P97351	P97351	21	21	21	40S ribosomal protein S3a	Rps3a	927240000	190990000	436020000	84972000	78602000	11115000	56965000	13838000	0.422992	0.135004	0.381336	0.135054	0.402164	0.135029	0.345063	0.240423	0.799419	1.03936	0.572241	0.63989	0.335756	1.11822
P51881;Q3V132	P51881	16;4	16;4	8;0	ADP/ATP translocase 2;ADP/ATP translocase 2, N-terminally processed	Slc25a5	778240000	92323000	244470000	69844000	236000000	151390000	128110000	70668000	0.35502	0.0652598	0.21381	0.11101	0.284415	0.0881348	1.03604	3.27464	1.79783	5.3078	1.41694	4.29122	0.309881	3.02852
A0A0A6YW67;P62984;P62983;P0CG49;P0CG50;D3YYZ2	A0A0A6YW67;P62984;P62983;P0CG49;P0CG50	10;10;10;10;10;2	10;10;10;10;10;2	10;10;10;10;10;2	Ubiquitin-60S ribosomal protein L40;Ubiquitin;60S ribosomal protein L40;Ubiquitin-40S ribosomal protein S27a;Ubiquitin;40S ribosomal protein S27a;Polyubiquitin-B;Ubiquitin;Polyubiquitin-C;Ubiquitin;Ubiquitin-related 1;Ubiquitin-related 2	Gm8797;Uba52;Rps27a;Ubb;Ubc	741980000	92245000	366470000	84231000	76436000	1733600	43542000	2540200	0.338479	0.0652046	0.320509	0.133876	0.329494	0.0995405	0.335555	0.0374986	0.611047	0.190792	0.473301	0.114145	0.302101	0.241168
P62918	P62918	12	12	12	60S ribosomal protein L8	Rpl8	590960000	122980000	456470000	69921000	112590000	11941000	69376000	18281000	0.269586	0.0869301	0.399222	0.111132	0.334404	0.0990311	0.494271	0.25829	0.973589	1.37307	0.73393	0.815678	0.296142	1.11138
P27546	P27546	7	7	7	Microtubule-associated protein 4	Map4	18494000	2319300	1967500	730230	27064000	5222100	27886000	6088600	0.00843666	0.00163943	0.00172075	0.00116062	0.0050787	0.00140003	0.118811	0.112957	0.391339	0.457308	0.255075	0.285132	0.275666	1.11784
Q6ZWV3;P86048	Q6ZWV3;P86048	12;9	12;9	12;9	60S ribosomal protein L10;60S ribosomal protein L10-like	Rpl10;Rpl10l	359160000	135330000	283490000	8725900	21604000	4504300	21616000	8328400	0.163843	0.0956599	0.247936	0.0138689	0.205889	0.0547644	0.0948417	0.0974303	0.303348	0.625537	0.199095	0.361484	0.265989	1.81563
P58771	P58771	26	16	12	Tropomyosin alpha-1 chain	Tpm1	1155300000	235810000	637840000	74248000	12324000	12998000	9311200	7534700	0.527029	0.166686	0.557845	0.118009	0.542437	0.142347	0.0541025	0.281153	0.130669	0.565923	0.0923856	0.423538	0.262422	4.58446
P16858;S4R1W1;A0A1D5RLD8;V9GXA7;V9GX06;Q64467	P16858;S4R1W1;A0A1D5RLD8	24;23;23;2;2;2	24;23;23;2;2;2	24;23;23;2;2;2	Glyceraldehyde-3-phosphate dehydrogenase	Gapdh;Gm3839	1948800000	277450000	1086000000	135690000	432860000	41054000	189000000	22195000	0.889011	0.196119	0.949799	0.215665	0.919405	0.205892	1.90026	0.888019	2.65233	1.66704	2.2763	1.27753	0.223941	0.561232
Q62523	Q62523	6	6	6	Zyxin	Zyx	192570000	55192000	132350000	3466700	17566000	4829000	6240500	2107000	0.0878473	0.0390132	0.115751	0.00550996	0.101799	0.0222616	0.0771149	0.104454	0.0875761	0.158254	0.0823455	0.131354	0.218681	1.59516
Q9CPR4;B2RY53	Q9CPR4	7;2	7;2	7;2	60S ribosomal protein L17	Rpl17	46161000	11013000	100240000	9659900	5720200	3369000	11519000	3871100	0.0210579	0.00778469	0.0876684	0.0153534	0.0543631	0.011569	0.0251117	0.0728732	0.161652	0.290754	0.0933819	0.181814	0.212811	1.94699
O88569	O88569	11	11	11	Heterogeneous nuclear ribonucleoproteins A2/B1	Hnrnpa2b1	316630000	49017000	208630000	14387000	49202000	1456200	39726000	7637800	0.144441	0.0346483	0.182465	0.0228666	0.163453	0.0287575	0.215997	0.0314983	0.557495	0.573667	0.386746	0.302583	0.175937	0.78238
P35980	P35980	8	8	8	60S ribosomal protein L18	Rpl18	120090000	16379000	70472000	5163200	59308000	21362000	50658000	12603000	0.0547831	0.0115777	0.0616337	0.00820637	0.0582084	0.00989204	0.260363	0.462071	0.71091	0.946598	0.485636	0.704334	0.169942	1.45033
P43277	P43277	13	13	3	Histone H1.3	Hist1h1d	478990000	46115000	342680000	32155000	77383000	13881000	129330000	17871000	0.218507	0.032597	0.299703	0.051107	0.259105	0.041852	0.339712	0.300253	1.81495	1.34227	1.07733	0.821262	0.161525	0.76231
P43274	P43274	11	4	4	Histone H1.4	Hist1h1e	65115000	3461100	69125000	3586600	89857000	7789300	72263000	7038200	0.0297044	0.00244653	0.0604557	0.00570053	0.04508	0.00407353	0.394473	0.168487	1.0141	0.528632	0.704288	0.348559	0.0903621	0.49491
